# Shallow metagenomics with Nanopore sequencing in canine fecal microbiota improved bacterial taxonomy and identified an *uncultured CrAssphage*

**DOI:** 10.1101/585067

**Authors:** Anna Cuscó, Anna Salas, Celina Torre, Olga Francino

## Abstract

Long-read metagenomics –using single-molecule sequencers– has the potential to assembly entire genomes, even from complex metagenomics datasets. Using long-read metagenomics with Nanopore sequencing in pooled samples, we aim to improve the individual taxonomic profiles obtained with V4 16S rRNA massive sequencing and to assemble the fecal metagenome of healthy dogs.

Fecal samples from healthy dogs were sequenced individually using V4 16S rRNA gene and in pools using a shallow metagenomics approach with Nanopore sequencing. Long-read metagenomics allowed us refining the V4 16S rRNA results up to the species level and determining the main bacterial species inhabiting on fecal microbiota of our cohort of healthy dogs. Among them, the most abundant were *Fusobacterium varium; Megamonas hypermegale; Bacteroides vulgatus; Blautia hansenii; Clostridium perfringens*; and *Clostridoides difficile*. Once performed the metagenome assembly, one contig was suggested to be circular and hit to an *uncultured crAssphage*.

To conclude, shallow long-read metagenomics with pooled samples using MinION allowed characterizing the dog fecal microbiota at lower taxonomic level, such as bacterial species. The assembly of the reads retrieved a contig that represents a circular draft genome of an uncultured *CrAssphage* from dog fecal samples that is one of the most abundant bacteriophages in the human gut.
