## Supplementary material for "Shallow metagenomics with Nanopore sequencing in canine fecal microbiota improved bacterial taxonomy and identified an *uncultured CrAssphage*": Run summary

### Sheet: A) 16S V4 region
Supplementary Table 1. Summary of sequencing read counts. A) Using V4 region of 16S rRNA gene and IonTorrent PGM sequencer. B) Using metagenomics and MinION sequencer.
A)
			Raw reads	DADA2 + chloroplast filtering
Sample ID	Animal	Pool	Read count	Read count	% from demux raw reads
F1	Dog_1	Pool_1	131878	61769	0.47
F2	Dog_2	Pool_1	164568	80949	0.49
F3	Dog_3	Pool_1	151011	83671	0.55
F4	Dog_4	Pool_1	158238	72178	0.46
F5	Dog_5	Pool_1	84777	54459	0.64
F6	Dog_6	Pool_1	152891	84021	0.55
F7	Dog_1	Pool_2	149153	75740	0.51
F8	Dog_3	Pool_2	126585	67603	0.53
F9	Dog_7	Pool_2	146424	81101	0.55

### Sheet: B) Fecal metagenomics
Supplementary Table 1. Summary of sequencing read counts. A) Using V4 region of 16S rRNA gene and IonTorrent PGM sequencer. B) Using metagenomics and MinION sequencer.
B)
Raw reads Albacore:		1131605
	Read count	% from raw
Pass (q-score >7)	993410	0.88
Fail (q-score < 7)	138195	0.12
		Albacore	Deepbinner		Filtering by length
		(debarcoding + qscore > 7)	(second debarcoding)		(>1,000 bp)
Barcode	Sample	Read count	Read count	% from pass	Read count	% from pass
BC07	Pool_2	53388	45628	0.85	18676	0.35
BC08	Pool_1	131992	116989	0.89	52137	0.4
Other reads		808030	-	-	-	-
