## Supplementary material for "Shallow metagenomics with Nanopore sequencing in canine fecal microbiota improved bacterial taxonomy and identified an *uncultured CrAssphage*": Blast and mapping results

### Sheet: BLAST_NCBI_RefSeq
Query	Accession	% identity	Alignment length	Missmatch	Gap opens	q start	q end	s start	s end	e value	bit score
tig00000005	NC_024711.1	96.424	35622	932	215	34236	69567	25491	61060	0	57836
tig00000005	NC_024711.1	96.041	23516	775	104	72908	96313	65249	88718	0	37883
tig00000005	NC_024711.1	94.509	15462	579	131	14916	30161	5941	21348	0	23710
tig00000005	NC_024711.1	96.595	8195	193	60	97045	105172	88718	96893	0	13329
tig00000005	NC_024711.1	96.06	8198	209	82	382	8487	88718	96893	0	13062
tig00000005	NC_024711.1	92.52	4131	170	40	10821	14927	1724	5739	0	6002
tig00000005	NC_024711.1	93.283	3186	180	20	69748	72914	61068	64238	0	4722
tig00000005	NC_024711.1	97.876	2495	38	12	31746	34227	21974	24466	0	4221
tig00000005	NC_024711.1	90.952	1680	100	10	8544	10214	4	1640	0	2347
tig00000005	NC_024711.1	90.893	1680	100	11	105230	106899	4	1640	0	2339
tig00000005	NC_024711.1	89.462	446	43	4	31144	31587	21538	21981	2.25e-161	579
tig00000005	NC_024711.1	92.083	240	19	0	107505	107744	1724	1963	6.91e-92	348
tig00000005	NC_024711.1	66.063	1105	324	19	78686	79764	70415	71494	2.26e-66	263
tig00000005	NC_024711.1	65.042	718	238	8	79064	79771	70466	71180	1.86e-29	140
tig00000005	NC_024711.1	67.568	444	133	7	78375	78813	71700	72137	9.63e-27	131
tig00000005	NC_024711.1	89.474	38	4	0	78396	78433	70065	70102	0.007	51.8
tig00000005	NC_024711.1	80	55	11	0	77694	77748	71400	71454	0.026	50.9
tig00000005	NC_024711.1	77.273	66	14	1	79323	79388	70035	70099	0.09	49.1
tig00000005	NC_024711.1	84.091	44	6	1	32669	32711	10145	10188	1.1	45.5
tig00000005	NC_024711.1	86.111	36	5	0	12508	12543	78909	78944	3.8	43.7

### Sheet: Minimap2_Guerin_et_al
Query	Q_length	Q_start	Q_end	Strand	op	T_length	T_start	T_end	N_res_matches	Align_block	MapQ	P_S
tig00000005	107744	31580	67597	+	ERR844050_ms_1	98278	23868	59894	34692	36501	60	tp:A:P
tig00000005	107744	75141	104471	+	ERR844032_ms_1	95716	65164	94616	28192	29564	60	tp:A:P
tig00000005	107744	381	37234	-	HvCF_B11_ms_1	97435	43091	80252	34878	37921	6	tp:A:P
tig00000005	107744	37988	72914	+	HvCF_E6_ms_1	97437	55713	90651	33822	35157	0	tp:A:S
tig00000005	107744	37988	72914	-	HvCF_B11_ms_1	97435	7348	42286	33822	35157	0	tp:A:S
tig00000005	107744	37988	72804	-	HvCF_C10_ms_1	94582	4825	39653	33701	35049	0	tp:A:S
tig00000005	107744	37988	72804	+	HvCF_B4_ms_1	94527	54874	89702	33701	35049	0	tp:A:S
tig00000005	107744	37989	72914	+	ERR844032_ms_1	95716	28305	63339	33753	35255	0	tp:A:S
