## Supplementary material for "Shallow metagenomics with Nanopore sequencing in canine fecal microbiota improved bacterial taxonomy and identified an *uncultured CrAssphage*": Phaster output

### Sheet: Taula_def
Query	Accession	Region	Q_length	Identities	%_Identity	Protein_names	Gene_name	Organism	Length	% of target length	Prot_names
prot211	YP_009442997.1	11568..11744	58	58	100	hypothetical protein KP06_gp05	#N/A	uncultured crAssphage	58	1	BLASTp
prot12	YP_009052488.1	11886..12524	212	203	98.03	Uncharacterized protein	KP06_gp06	uncultured crAssphage	208	1.01923	Uniprot
prot111	YP_009052489.1	12686..12865	59	59	100	Uncharacterized protein	KP06_gp07	uncultured crAssphage	59	1	Uniprot
prot212	YP_009052490.1	12878..13045	55	14	92.857	Uncharacterized protein	KP06_gp08	uncultured crAssphage	193	0.284974	Uniprot
prot124	YP_009052490.1	13237..13449	70	70	81.429	Uncharacterized protein	KP06_gp08	uncultured crAssphage	193	0.362694	Uniprot
prot188	YP_009052491.1	13798..13914	38	25	100	Uncharacterized protein	KP06_gp09	uncultured crAssphage	120	0.316667	Uniprot
prot76	YP_009052491.1	13920..14192	90	90	96.667	Uncharacterized protein	KP06_gp09	uncultured crAssphage	120	0.75	Uniprot
prot146	YP_009052492.1	14350..14523	57	56	80.357	Uncharacterized protein	KP06_gp10	uncultured crAssphage	190	0.3	Uniprot
prot44	YP_009052492.1	14520..14981	153	131	98.473	Uncharacterized protein	KP06_gp10	uncultured crAssphage	190	0.805263	Uniprot
prot161	YP_009052493.1	15117..15254	45	44	88.636	Orf00014	orf00014 KP06_gp12	uncultured crAssphage	110	0.409091	Uniprot
prot192	YP_009052493.1	15241..15486	81	23	73.913	Orf00014	orf00014 KP06_gp12	uncultured crAssphage	110	0.736364	Uniprot
prot84	YP_009052494.1	15453..15761	102	93	92.473	Orf00015	orf00015 KP06_gp13	uncultured crAssphage	156	0.653846	Uniprot
prot46	YP_009052495.1	15996..16382	128	127	98.425	Putative DNA helicase	KP06_gp14	uncultured crAssphage	486	0.263374	Uniprot
prot156	YP_009052495.1	16354..16515	53	42	100	Putative DNA helicase	KP06_gp14	uncultured crAssphage	486	0.109053	Uniprot
prot157	YP_009052495.1	16711..16848	45	42	97.619	Putative DNA helicase	KP06_gp14	uncultured crAssphage	486	0.0925926	Uniprot
prot214	YP_009052495.1	16964..17125	53	15	100	Putative DNA helicase	KP06_gp14	uncultured crAssphage	486	0.109053	Uniprot
prot137	YP_009052495.1	17129..17314	61	47	100	Putative DNA helicase	KP06_gp14	uncultured crAssphage	486	0.125514	Uniprot
prot21	YP_009052496.1	17304..17846	180	179	92.179	Putative uracil-DNA glycosylase	KP06_gp15	uncultured crAssphage	184	0.978261	Uniprot
prot175	YP_009052497.1	18071..18193	40	34	100	Putative DNA polymerase family B	KP06_gp16	uncultured crAssphage	775	0.0516129	Uniprot
prot110	YP_009052497.1	18162..18434	90	77	89.61	Putative DNA polymerase family B	KP06_gp16	uncultured crAssphage	775	0.116129	Uniprot
prot165	YP_009052497.1	18542..18763	73	47	80.851	Putative DNA polymerase family B	KP06_gp16	uncultured crAssphage	775	0.0941935	Uniprot
prot153	YP_009052497.1	19191..19370	59	59	72.881	Putative DNA polymerase family B	KP06_gp16	uncultured crAssphage	775	0.076129	Uniprot
prot20	YP_009052498.1	19374..20249	291	23	95.652	Putative SWI2/SNF2 ATPase, non-canonical Walker A motif	KP06_gp17	uncultured crAssphage	461	0.631236	Uniprot
prot20	YP_009052497.1	19374..20249	291	233	80.687	Putative DNA polymerase family B	KP06_gp16	uncultured crAssphage	775	0.375484	Uniprot
prot121	YP_009052498.1	20267..20482	70	59	94.915	Putative SWI2/SNF2 ATPase, non-canonical Walker A motif	KP06_gp17	uncultured crAssphage	461	0.151844	Uniprot
prot61	YP_009052498.1	20502..20837	111	108	98.148	Putative SWI2/SNF2 ATPase, non-canonical Walker A motif	KP06_gp17	uncultured crAssphage	461	0.240781	Uniprot
prot30	YP_009052498.1	20945..21535	196	154	95.455	Putative SWI2/SNF2 ATPase, non-canonical Walker A motif	KP06_gp17	uncultured crAssphage	461	0.425163	Uniprot
prot51	YP_009052499.1	21557..21907	116	116	100	Putative RecT phage RecT recombinase	KP06_gp18	uncultured crAssphage	310	0.374194	Uniprot
prot13	YP_009052499.1	21895..22488	197	195	98.974	Putative RecT phage RecT recombinase	KP06_gp18	uncultured crAssphage	310	0.635484	Uniprot
prot81	YP_009052500.1	22681..22944	87	84	100	Uncharacterized protein	KP06_gp19	uncultured crAssphage	275	0.316364	Uniprot
prot31	YP_009052500.1	22937..23410	157	149	93.96	Uncharacterized protein	KP06_gp19	uncultured crAssphage	275	0.570909	Uniprot
prot94	YP_009052501.1	23676..23918	80	69	100	Putative ssb single stranded DNA-binding protein	KP06_gp20	uncultured crAssphage	339	0.235988	Uniprot
prot97	YP_009052501.1	23915..24154	79	69	100	Putative ssb single stranded DNA-binding protein	KP06_gp20	uncultured crAssphage	339	0.233038	Uniprot
prot85	YP_009052501.1	24151..24513	120	122	72.951	Putative ssb single stranded DNA-binding protein	KP06_gp20	uncultured crAssphage	339	0.353982	Uniprot
prot88	YP_009052502.2	24550..24861	103	101	99.01	putative DnaG family primase	#N/A	uncultured crAssphage	431	0.238979	BLASTp
prot131	YP_009052502.2	24846..25055	69	51	96.078	putative DnaG family primase	#N/A	uncultured crAssphage	431	0.160093	BLASTp
prot129	YP_009052502.2	25582..25776	64	64	93.75	putative DnaG family primase	#N/A	uncultured crAssphage	431	0.148492	BLASTp
prot216	YP_009052503.1	25763..25903	46	14	100	Uncharacterized protein	KP06_gp22	uncultured crAssphage	113	0.40708	Uniprot
prot216	YP_009052502.2	25763..25903	46	15	80	putative DnaG family primase	#N/A	uncultured crAssphage	431	0.106729	BLASTp
prot217	YP_009052503.1	25869..25997	42	17	70.588	Uncharacterized protein	KP06_gp22	uncultured crAssphage	113	0.371681	Uniprot
prot68	YP_009052504.1	26183..26668	161	105	96.19	Uncharacterized protein	KP06_gp23	uncultured crAssphage	186	0.865591	Uniprot
prot134	YP_009052505.1	26734..26895	53	48	97.917	Putative ATP-dependent DNA ligase	KP06_gp24	uncultured crAssphage	405	0.130864	Uniprot
prot186	YP_009052505.1	26861..26986	41	32	84.375	Putative ATP-dependent DNA ligase	KP06_gp24	uncultured crAssphage	405	0.101235	Uniprot
prot53	YP_009052505.1	27110..27520	136	150	80	Putative ATP-dependent DNA ligase	KP06_gp24	uncultured crAssphage	405	0.335802	Uniprot
prot112	YP_009052505.1	27517..27777	86	69	86.957	Putative ATP-dependent DNA ligase	KP06_gp24	uncultured crAssphage	405	0.212346	Uniprot
prot218	YP_009442999.1	27922..28305	127	127	88.976	hypothetical protein KP06_gp25	#N/A	uncultured crAssphage	127	1	BLASTp
prot184	YP_009052506.2	28600..28746	48	42	71.429	putative Deoxynucleoside monophosphate kinase	#N/A	uncultured crAssphage	241	0.19917	BLASTp
prot196	YP_009052506.2	28898..29035	45	21	90.476	putative Deoxynucleoside monophosphate kinase	#N/A	uncultured crAssphage	241	0.186722	BLASTp
prot150	YP_009052506.2	29032..29301	89	67	73.134	putative Deoxynucleoside monophosphate kinase	#N/A	uncultured crAssphage	241	0.369295	BLASTp
prot83	YP_009052508.1	29683..29958	91	86	94.186	Putative flavin-dependent thymidylate synthase	KP06_gp28	uncultured crAssphage	289	0.314879	Uniprot
prot220	YP_009321924.1	30147..30581	144	29	58.621	Uncharacterized protein	0	Flavobacterium phage Fpv20	249	0.578313	Uniprot
prot182	YP_009052508.1	31133..31279	48	33	81.818	Putative flavin-dependent thymidylate synthase	KP06_gp28	uncultured crAssphage	289	0.16609	Uniprot
prot222	YP_009443000.1	31330..31551	73	52	82.692	hypothetical protein KP06_gp29	#N/A	uncultured crAssphage	88	0.829545	BLASTp
prot149	YP_009052509.1	31912..32082	56	50	88	Putative iphovirus Gp157 family protein GAM-like host nuclease inhibitor	KP06_gp31	uncultured crAssphage	259	0.216216	Uniprot
prot72	YP_009052509.1	32133..32444	103	95	98.947	Putative iphovirus Gp157 family protein GAM-like host nuclease inhibitor	KP06_gp31	uncultured crAssphage	259	0.397683	Uniprot
prot102	YP_009052511.1	32849..33109	86	66	95.455	Putative phage/plasmid-related protein	KP06_gp33	uncultured crAssphage	353	0.243626	Uniprot
prot45	YP_009052511.1	33231..33641	136	130	99.231	Putative phage/plasmid-related protein	KP06_gp33	uncultured crAssphage	353	0.385269	Uniprot
prot108	YP_009052511.1	33700..33921	73	67	94.03	Putative phage/plasmid-related protein	KP06_gp33	uncultured crAssphage	353	0.206799	Uniprot
prot65	YP_009052512.2	33928..34596	222	222	91.892	putative Dut dUTPase (with intron insertion)	#N/A	uncultured crAssphage	222	1	BLASTp
prot225	YP_009052515.2	34547..34663	38	28	92.857	putative Uncharacterized DUF1653 family protein	#N/A	uncultured crAssphage	75	0.506667	BLASTp
prot133	YP_009052515.2	34660..34803	47	47	91.489	putative Uncharacterized DUF1653 family protein	#N/A	uncultured crAssphage	75	0.626667	BLASTp
prot226	YP_009052516.1	34787..34990	67	50	44	Putative truncated thioredoxin	KP06_gp37	uncultured crAssphage	89	0.752809	Uniprot
prot164	YP_009052517.1	35197..35340	47	46	82.609	Uncharacterized protein	KP06_gp38	uncultured crAssphage	197	0.238579	Uniprot
prot92	YP_009052517.1	35337..35567	76	74	98.649	Uncharacterized protein	KP06_gp38	uncultured crAssphage	197	0.385787	Uniprot
prot113	YP_009052517.1	35567..35791	74	62	98.387	Uncharacterized protein	KP06_gp38	uncultured crAssphage	197	0.375635	Uniprot
prot35	YP_009052520.1	36233..36685	150	148	95.946	Putative phage protein of N4_gp49/Sf6_gp66 (Pfam13876) family	KP06_gp41	uncultured crAssphage	149	1.00671	Uniprot
prot228	YP_009443002.1	37043..37393	116	52	86.538	hypothetical protein KP06_gp42	#N/A	uncultured crAssphage	60	1.93333	BLASTp
prot29	YP_009052521.1	37558..37986	142	142	99.296	Putative plasmid replication initiation protein RepL	KP06_gp43	uncultured crAssphage	184	0.771739	Uniprot
prot177	YP_009052563.1	7733..7885	50	37	81.081	Putative plasmid replication initiation protein RepL	KP06_gp88	uncultured crAssphage	218	0.229358	Uniprot
prot79	YP_009052563.1	7963..8283	106	96	96.875	Putative plasmid replication initiation protein RepL	KP06_gp88	uncultured crAssphage	218	0.486239	Uniprot
prot8	YP_009052485.1	8993..9778	261	261	93.103	Putative ssb single stranded DNA-binding protein	KP06_gp02	uncultured crAssphage	249	1.04819	Uniprot
prot142	YP_009052487.1	9983..10216	77	68	69.118	Uncharacterized protein	KP06_gp04	uncultured crAssphage	101	0.762376	Uniprot
prot178	YP_009052563.1	104414..104566	50	37	81.081	Putative plasmid replication initiation protein RepL	KP06_gp88	uncultured crAssphage	218	0.229358	Uniprot
prot80	YP_009052563.1	104646..104966	106	96	96.875	Putative plasmid replication initiation protein RepL	KP06_gp88	uncultured crAssphage	218	0.486239	Uniprot
prot18	YP_009052485.1	105909..106463	184	184	98.37	Putative ssb single stranded DNA-binding protein	KP06_gp02	uncultured crAssphage	249	0.738956	Uniprot
prot143	YP_009052487.1	106668..106901	77	68	69.118	Uncharacterized protein	KP06_gp04	uncultured crAssphage	101	0.762376	Uniprot
prot59	YP_009052557.1	complement(100560..100895)	111	110	94.545	Orf00095 (Putative membrane protein)	orf00095 KP06_gp82	uncultured crAssphage	116	0.956897	Uniprot
prot7	YP_009052558.1	complement(100974..101912)	312	282	94.681	Putative PD-(D/E)XK superfamily nuclease	KP06_gp83	uncultured crAssphage	335	0.931343	Uniprot
prot43	YP_009052559.1	complement(102073..102588)	171	162	83.951	Uncharacterized protein	KP06_gp84	uncultured crAssphage	191	0.895288	Uniprot
prot58	YP_009052560.1	complement(102748..103110)	120	112	95.536	Uncharacterized protein	KP06_gp85	uncultured crAssphage	188	0.638298	Uniprot
prot174	YP_009052561.2	complement(103314..103487)	57	44	75	hypothetical protein KP06_gp86	#N/A	uncultured crAssphage	179	0.318436	BLASTp
prot240	YP_009052561.2	complement(103511..103765)	84	74	62.162	hypothetical protein KP06_gp86	#N/A	uncultured crAssphage	179	0.469274	BLASTp
prot241	YP_009443006.1	complement(103762..103914)	50	44	63.636	hypothetical protein KP06_gp87	#N/A	uncultured crAssphage	46	1.08696	BLASTp
prot187	YP_009052554.1	complement(1606..1737)	43	25	100	Putative terminase large subunit	KP06_gp77	uncultured crAssphage	751	0.057257	Uniprot
prot148	YP_009052554.1	complement(2130..2336)	68	46	91.304	Putative terminase large subunit	KP06_gp77	uncultured crAssphage	751	0.0905459	Uniprot
prot60	YP_009052555.2	complement(2628..2999)	123	102	90.196	hypothetical protein KP06_gp78	#N/A	uncultured crAssphage	108	1.13889	BLASTp
prot64	YP_009052556.1	complement(3251..3598)	115	115	88.696	Putative lysozyme	KP06_gp80	uncultured crAssphage	142	0.809859	Uniprot
prot135	YP_009052522.2	complement(38067..38225)	52	52	96.154	Putative RNAP catalytic subunit fused to unknown RNAP subunit	#N/A	uncultured crAssphage	4070	0.0127764	BLASTp
prot176	YP_009052522.2	complement(38222..38464)	80	38	89.474	Putative RNAP catalytic subunit fused to unknown RNAP subunit	#N/A	uncultured crAssphage	4070	0.019656	BLASTp
prot145	YP_009052522.2	complement(38518..38685)	55	49	95.918	Putative RNAP catalytic subunit fused to unknown RNAP subunit	#N/A	uncultured crAssphage	4070	0.0135135	BLASTp
prot171	YP_009052522.2	complement(38690..38806)	38	32	100	Putative RNAP catalytic subunit fused to unknown RNAP subunit	#N/A	uncultured crAssphage	4070	0.00933661	BLASTp
prot25	YP_009052522.2	complement(38937..39653)	238	177	96.045	Putative RNAP catalytic subunit fused to unknown RNAP subunit	#N/A	uncultured crAssphage	4070	0.0584767	BLASTp
prot180	YP_009052522.2	complement(40184..40303)	39	29	100	Putative RNAP catalytic subunit fused to unknown RNAP subunit	#N/A	uncultured crAssphage	4070	0.00958231	BLASTp
prot96	YP_009052522.2	complement(40264..40566)	100	74	98.649	Putative RNAP catalytic subunit fused to unknown RNAP subunit	#N/A	uncultured crAssphage	4070	0.02457	BLASTp
prot159	YP_009052522.2	complement(40563..40682)	39	39	94.872	Putative RNAP catalytic subunit fused to unknown RNAP subunit	#N/A	uncultured crAssphage	4070	0.00958231	BLASTp
prot24	YP_009052522.2	complement(41047..41643)	198	179	98.324	Putative RNAP catalytic subunit fused to unknown RNAP subunit	#N/A	uncultured crAssphage	4070	0.0486486	BLASTp
prot162	YP_009052522.2	complement(41873..42010)	45	40	100	Putative RNAP catalytic subunit fused to unknown RNAP subunit	#N/A	uncultured crAssphage	4070	0.0110565	BLASTp
prot69	YP_009052522.2	complement(42061..42393)	110	107	98.131	Putative RNAP catalytic subunit fused to unknown RNAP subunit	#N/A	uncultured crAssphage	4070	0.027027	BLASTp
prot91	YP_009052522.2	complement(42558..42872)	104	86	100	Putative RNAP catalytic subunit fused to unknown RNAP subunit	#N/A	uncultured crAssphage	4070	0.0255528	BLASTp
prot139	YP_009052522.2	complement(42977..43171)	64	52	98.077	Putative RNAP catalytic subunit fused to unknown RNAP subunit	#N/A	uncultured crAssphage	4070	0.0157248	BLASTp
prot163	YP_009052558.1	complement(4304..4486)	60	55	69.091	Putative PD-(D/E)XK superfamily nuclease	KP06_gp83	uncultured crAssphage	335	0.179104	Uniprot
prot26	YP_009052522.2	complement(43149..43679)	176	176	97.727	Putative RNAP catalytic subunit fused to unknown RNAP subunit	#N/A	uncultured crAssphage	4070	0.0432432	BLASTp
prot106	YP_009052522.2	complement(43712..43945)	77	67	97.015	Putative RNAP catalytic subunit fused to unknown RNAP subunit	#N/A	uncultured crAssphage	4070	0.0189189	BLASTp
prot32	YP_009052522.2	complement(43939..44403)	154	150	96.667	Putative RNAP catalytic subunit fused to unknown RNAP subunit	#N/A	uncultured crAssphage	4070	0.0378378	BLASTp
prot167	YP_009052522.2	complement(44877..45044)	55	46	78.261	Putative RNAP catalytic subunit fused to unknown RNAP subunit	#N/A	uncultured crAssphage	4070	0.0135135	BLASTp
prot158	YP_009052522.2	complement(45034..45159)	41	40	100	Putative RNAP catalytic subunit fused to unknown RNAP subunit	#N/A	uncultured crAssphage	4070	0.0100737	BLASTp
prot66	YP_009052522.2	complement(45156..45626)	156	117	96.581	Putative RNAP catalytic subunit fused to unknown RNAP subunit	#N/A	uncultured crAssphage	4070	0.0383292	BLASTp
prot49	YP_009052558.1	complement(4533..4895)	120	120	98.333	Putative PD-(D/E)XK superfamily nuclease	KP06_gp83	uncultured crAssphage	335	0.358209	Uniprot
prot75	YP_009052522.2	complement(45733..46059)	108	97	96.907	Putative RNAP catalytic subunit fused to unknown RNAP subunit	#N/A	uncultured crAssphage	4070	0.0265356	BLASTp
prot75	YP_008242290.1	complement(45733..46059)	108	56	46.429	Structural protein	Phi14:2_gp077	Cellulophaga phage phi14:2	2180	0.0495413	Uniprot
prot62	YP_009052522.2	complement(46495..46857)	120	119	94.118	Putative RNAP catalytic subunit fused to unknown RNAP subunit	#N/A	uncultured crAssphage	4070	0.029484	BLASTp
prot99	YP_009052522.2	complement(47305..47523)	72	72	94.444	Putative RNAP catalytic subunit fused to unknown RNAP subunit	#N/A	uncultured crAssphage	4070	0.0176904	BLASTp
prot39	YP_009052522.2	complement(47848..48354)	168	142	97.887	Putative RNAP catalytic subunit fused to unknown RNAP subunit	#N/A	uncultured crAssphage	4070	0.0412776	BLASTp
prot52	YP_009052522.2	complement(48335..48709)	124	124	100	Putative RNAP catalytic subunit fused to unknown RNAP subunit	#N/A	uncultured crAssphage	4070	0.0304668	BLASTp
prot74	YP_009052558.1	complement(4879..5244)	121	104	89.423	Putative PD-(D/E)XK superfamily nuclease	KP06_gp83	uncultured crAssphage	335	0.361194	Uniprot
prot151	YP_009052522.2	complement(48899..49129)	76	45	100	Putative RNAP catalytic subunit fused to unknown RNAP subunit	#N/A	uncultured crAssphage	4070	0.0186732	BLASTp
prot120	YP_009052522.2	complement(49239..49466)	75	57	100	Putative RNAP catalytic subunit fused to unknown RNAP subunit	#N/A	uncultured crAssphage	4070	0.0184275	BLASTp
prot230	YP_009052522.2	complement(50064..50198)	44	44	93.182	putative RNAP catalytic subunit fused to unknown RNAP subunit	#N/A	uncultured crAssphage	4070	0.0108108	BLASTp
prot170	YP_009052523.1	complement(50431..50676)	81	43	86.047	Putative RNAP associated protein fused to zincin protease	KP06_gp45	uncultured crAssphage	1957	0.0413899	Uniprot
prot82	YP_009052523.1	complement(51264..51590)	108	94	96.809	Putative RNAP associated protein fused to zincin protease	KP06_gp45	uncultured crAssphage	1957	0.0551865	Uniprot
prot104	YP_009052523.1	complement(51662..51997)	111	74	94.595	Putative RNAP associated protein fused to zincin protease	KP06_gp45	uncultured crAssphage	1957	0.0567195	Uniprot
prot15	YP_009052523.1	complement(51994..52650)	218	216	92.593	Putative RNAP associated protein fused to zincin protease	KP06_gp45	uncultured crAssphage	1957	0.111395	Uniprot
prot155	YP_009052523.1	complement(52981..53133)	50	44	97.727	Putative RNAP associated protein fused to zincin protease	KP06_gp45	uncultured crAssphage	1957	0.0255493	Uniprot
prot193	YP_009052554.1	complement(532..654)	40	33	72.727	Putative terminase large subunit	KP06_gp77	uncultured crAssphage	751	0.0532623	Uniprot
prot57	YP_009052559.1	complement(5321..5680)	119	115	94.783	Uncharacterized protein	KP06_gp84	uncultured crAssphage	191	0.623037	Uniprot
prot194	YP_009052523.1	complement(53566..53682)	38	31	70.968	Putative RNAP associated protein fused to zincin protease	KP06_gp45	uncultured crAssphage	1957	0.0194175	Uniprot
prot93	YP_009052523.1	complement(53633..53884)	83	83	96.386	Putative RNAP associated protein fused to zincin protease	KP06_gp45	uncultured crAssphage	1957	0.0424119	Uniprot
prot73	YP_009052523.1	complement(54021..54365)	114	105	98.095	Putative RNAP associated protein fused to zincin protease	KP06_gp45	uncultured crAssphage	1957	0.0582524	Uniprot
prot34	YP_009052523.1	complement(54422..54976)	184	176	83.523	Putative RNAP associated protein fused to zincin protease	KP06_gp45	uncultured crAssphage	1957	0.0940215	Uniprot
prot34	YP_009052523.1	complement(54422..54976)	184	11	81.818	Putative RNAP associated protein fused to zincin protease	KP06_gp45	uncultured crAssphage	1957	0.0940215	Uniprot
prot172	YP_009052523.1	complement(54960..55079)	39	39	87.179	Putative RNAP associated protein fused to zincin protease	KP06_gp45	uncultured crAssphage	1957	0.0199285	Uniprot
prot152	YP_009052523.1	complement(55229..55390)	53	45	97.778	Putative RNAP associated protein fused to zincin protease	KP06_gp45	uncultured crAssphage	1957	0.0270823	Uniprot
prot179	YP_009052523.1	complement(55498..55629)	43	36	94.444	Putative RNAP associated protein fused to zincin protease	KP06_gp45	uncultured crAssphage	1957	0.0219724	Uniprot
prot147	YP_009052523.1	complement(55652..55837)	61	51	90.196	Putative RNAP associated protein fused to zincin protease	KP06_gp45	uncultured crAssphage	1957	0.0311702	Uniprot
prot77	YP_009052523.1	complement(55830..56183)	117	118	82.203	Putative RNAP associated protein fused to zincin protease	KP06_gp45	uncultured crAssphage	1957	0.0597854	Uniprot
prot89	YP_009052524.1	complement(56238..56552)	104	100	85	Uncharacterized protein	KP06_gp46	uncultured crAssphage	857	0.121354	Uniprot
prot183	YP_009052524.1	complement(56605..56781)	58	30	96.667	Uncharacterized protein	KP06_gp46	uncultured crAssphage	857	0.0676779	Uniprot
prot185	YP_009052524.1	complement(56778..56927)	49	43	72.093	Uncharacterized protein	KP06_gp46	uncultured crAssphage	857	0.0571762	Uniprot
prot125	YP_009052524.1	complement(56983..57264)	93	54	94.444	Uncharacterized protein	KP06_gp46	uncultured crAssphage	857	0.108518	Uniprot
prot47	YP_009052524.1	complement(57294..57728)	144	144	92.361	Uncharacterized protein	KP06_gp46	uncultured crAssphage	857	0.168028	Uniprot
prot191	YP_009052560.1	complement(5747..5965)	72	24	100	Uncharacterized protein	KP06_gp85	uncultured crAssphage	188	0.382979	Uniprot
prot11	YP_009052524.1	complement(57958..58746)	262	256	88.281	Uncharacterized protein	KP06_gp46	uncultured crAssphage	857	0.305718	Uniprot
prot144	YP_009052525.1	complement(58737..58889)	50	47	100	Uncharacterized protein	KP06_gp47	uncultured crAssphage	857	0.0583431	Uniprot
prot67	YP_009052525.1	complement(58867..59223)	118	111	98.198	Uncharacterized protein	KP06_gp47	uncultured crAssphage	857	0.13769	Uniprot
prot116	YP_009052525.1	complement(59353..59589)	78	74	86.486	Uncharacterized protein	KP06_gp47	uncultured crAssphage	857	0.0910152	Uniprot
prot54	YP_009052560.1	complement(6014..6439)	140	134	84.328	Uncharacterized protein	KP06_gp85	uncultured crAssphage	188	0.744681	Uniprot
prot189	YP_009052525.1	complement(60150..60281)	43	23	100	Uncharacterized protein	KP06_gp47	uncultured crAssphage	857	0.050175	Uniprot
prot37	YP_009052525.1	complement(60424..60873)	149	147	95.238	Uncharacterized protein	KP06_gp47	uncultured crAssphage	857	0.173862	Uniprot
prot154	YP_009052525.1	complement(60917..61093)	58	45	93.333	Uncharacterized protein	KP06_gp47	uncultured crAssphage	857	0.0676779	Uniprot
prot63	YP_009052526.1	complement(61428..61733)	101	102	98.039	Uncharacterized protein	KP06_gp48	uncultured crAssphage	264	0.382576	Uniprot
prot232	YP_009052526.1	complement(62089..62205)	38	32	65.625	Uncharacterized protein	KP06_gp48	uncultured crAssphage	264	0.143939	Uniprot
prot9	YP_009052527.1	complement(62288..63049)	253	248	98.387	Uncharacterized protein	KP06_gp49	uncultured crAssphage	1503	0.16833	Uniprot
prot33	YP_009052527.1	complement(63340..63813)	157	149	97.987	Uncharacterized protein	KP06_gp49	uncultured crAssphage	1503	0.104458	Uniprot
prot128	YP_009052554.1	complement(635..829)	64	53	100	Putative terminase large subunit	KP06_gp77	uncultured crAssphage	751	0.0852197	Uniprot
prot90	YP_009052527.1	complement(63876..64130)	84	84	98.81	Uncharacterized protein	KP06_gp49	uncultured crAssphage	1503	0.0558882	Uniprot
prot14	YP_009052527.1	complement(64351..65019)	222	214	97.664	Uncharacterized protein	KP06_gp49	uncultured crAssphage	1503	0.147705	Uniprot
prot28	YP_009052527.1	complement(65071..65556)	161	152	98.684	Uncharacterized protein	KP06_gp49	uncultured crAssphage	1503	0.107119	Uniprot
prot132	YP_009052527.1	complement(66078..66242)	54	51	98.039	Uncharacterized protein	KP06_gp49	uncultured crAssphage	1503	0.0359281	Uniprot
prot56	YP_009052527.1	complement(66329..66697)	122	119	98.319	Uncharacterized protein	KP06_gp49	uncultured crAssphage	1503	0.081171	Uniprot
prot173	YP_009052561.2	complement(6642..6815)	57	44	75	hypothetical protein KP06_gp86	#N/A	uncultured crAssphage	179	0.318436	BLASTp
prot36	YP_009052528.1	complement(66700..67095)	131	128	99.219	Putative tail tubular protein P22_gp4	KP06_gp50	uncultured crAssphage	309	0.423948	Uniprot
prot169	YP_009052528.1	complement(67108..67233)	41	34	100	Putative tail tubular protein P22_gp4	KP06_gp50	uncultured crAssphage	309	0.132686	Uniprot
prot55	YP_009052528.1	complement(67250..67648)	132	116	97.414	Putative tail tubular protein P22_gp4	KP06_gp50	uncultured crAssphage	309	0.427184	Uniprot
prot166	YP_009052529.1	complement(68342..68494)	50	45	86.667	Putative integration host factor IHF subunit histone-like protein	KP06_gp51	uncultured crAssphage	320	0.15625	Uniprot
prot126	YP_009052530.1	complement(68721..68879)	52	51	98.039	Putative integration host factor IHF subunit histone-like protein	KP06_gp52	uncultured crAssphage	234	0.222222	Uniprot
prot199	YP_009052561.2	complement(6886..7092)	68	44	97.727	hypothetical protein KP06_gp86	#N/A	uncultured crAssphage	179	0.379888	BLASTp
prot70	YP_009052530.1	complement(68933..69262)	109	98	98.98	Putative integration host factor IHF subunit histone-like protein	KP06_gp52	uncultured crAssphage	234	0.465812	Uniprot
prot115	YP_009052531.1	complement(69264..69545)	93	108	63.889	Uncharacterized protein	KP06_gp53	uncultured crAssphage	108	0.861111	Uniprot
prot1	YP_009052532.2	complement(70151..71287)	378	369	92.412	Putative Phage tail-collar fibre protein	#N/A	uncultured crAssphage	486	0.777778	BLASTp
prot200	YP_009443006.1	complement(7089..7241)	50	44	61.364	hypothetical protein KP06_gp87	#N/A	uncultured crAssphage	46	1.08696	BLASTp
prot103	YP_009052533.1	complement(71305..71658)	117	116	62.069	Putative tail needle protein P22_gp26-like protein	KP06_gp55	uncultured crAssphage	167	0.700599	Uniprot
prot140	YP_009052534.1	complement(72438..72638)	66	55	83.636	Uncharacterized protein	KP06_gp57	uncultured crAssphage	109	0.605505	Uniprot
prot138	YP_009321932.1	complement(72617..72775)	52	12	50	Uncharacterized protein	0	Flavobacterium phage Fpv20	217	0.239631	Uniprot
prot138	YP_009321186.1	complement(72617..72775)	52	12	50	Uncharacterized protein	0	Flavobacterium phage Fpv3	226	0.230088	Uniprot
prot138	YP_009052534.1	complement(72617..72775)	52	49	97.959	Uncharacterized protein	KP06_gp57	uncultured crAssphage	109	0.477064	Uniprot
prot130	YP_009052537.2	complement(72891..73061)	56	51	100	hypothetical protein KP06_gp60	#N/A	uncultured crAssphage	171	0.327485	BLASTp
prot181	YP_009052537.2	complement(73034..73246)	70	40	77.5	hypothetical protein KP06_gp60	#N/A	uncultured crAssphage	171	0.409357	BLASTp
prot98	YP_009052538.1	complement(73349..73627)	92	85	80	Putative tail protein	KP06_gp61	uncultured crAssphage	257	0.357977	Uniprot
prot234	YP_009052538.1	complement(73805..73951)	48	16	93.75	Putative tail protein	KP06_gp61	uncultured crAssphage	257	0.18677	Uniprot
prot19	YP_009052539.1	complement(74229..74801)	190	190	94.737	Putative tail protein	KP06_gp62	uncultured crAssphage	367	0.517711	Uniprot
prot22	YP_009052539.1	complement(74798..75328)	176	176	96.591	Putative tail protein	KP06_gp62	uncultured crAssphage	367	0.479564	Uniprot
prot168	YP_009052542.2	complement(75328..75441)	37	13	76.923	putative tail protein, similar to UGP_077	#N/A	uncultured crAssphage	561	0.0659537	BLASTp
prot168	YP_009052540.1	complement(75328..75441)	37	37	100	Putative tail protein	KP06_gp63	uncultured crAssphage	561	0.0659537	Uniprot
prot109	YP_009052540.1	complement(75444..75788)	114	101	69.307	Putative tail protein	KP06_gp63	uncultured crAssphage	561	0.203209	Uniprot
prot114	YP_009052540.1	complement(75763..75948)	61	61	100	Putative tail protein	KP06_gp63	uncultured crAssphage	561	0.108734	Uniprot
prot118	YP_009052540.1	complement(76398..76607)	69	67	88.06	Putative tail protein	KP06_gp63	uncultured crAssphage	561	0.122995	Uniprot
prot122	YP_009052541.1	complement(77088..77321)	77	76	94.737	Putative Bacon (Bacteroidetes-Associated Carbohydrate-binding) domain containing protein	KP06_gp64	uncultured crAssphage	1294	0.0595054	Uniprot
prot78	YP_009052541.1	complement(77669..78244)	191	188	67.021	Putative Bacon (Bacteroidetes-Associated Carbohydrate-binding) domain containing protein	KP06_gp64	uncultured crAssphage	1294	0.147604	Uniprot
prot17	YP_009052541.1	complement(78717..79421)	234	225	97.778	Putative Bacon (Bacteroidetes-Associated Carbohydrate-binding) domain containing protein	KP06_gp64	uncultured crAssphage	1294	0.180835	Uniprot
prot119	YP_009052541.1	complement(79615..79821)	68	66	98.485	Putative Bacon (Bacteroidetes-Associated Carbohydrate-binding) domain containing protein	KP06_gp64	uncultured crAssphage	1294	0.0525502	Uniprot
prot50	YP_009052541.1	complement(80566..80967)	133	131	93.13	Putative Bacon (Bacteroidetes-Associated Carbohydrate-binding) domain containing protein	KP06_gp64	uncultured crAssphage	1294	0.102782	Uniprot
prot10	YP_009052543.1	complement(81691..82539)	282	238	96.639	Putative tail fiber protein	KP06_gp66	uncultured crAssphage	696	0.405172	Uniprot
prot100	YP_009052543.1	complement(83067..83318)	83	77	90.909	Putative tail fiber protein	KP06_gp66	uncultured crAssphage	696	0.119253	Uniprot
prot41	YP_009052543.1	complement(83351..83821)	156	140	92.857	Putative tail fiber protein	KP06_gp66	uncultured crAssphage	696	0.224138	Uniprot
prot136	YP_009052544.1	complement(83906..84052)	48	48	97.917	Putative tail protein	KP06_gp67	uncultured crAssphage	868	0.0552995	Uniprot
prot27	YP_009052544.1	complement(84276..84947)	223	165	96.97	Putative tail protein	KP06_gp67	uncultured crAssphage	868	0.256912	Uniprot
prot190	YP_009052544.1	complement(85233..85364)	43	28	82.143	Putative tail protein	KP06_gp67	uncultured crAssphage	868	0.0495392	Uniprot
prot160	YP_009052544.1	complement(85343..85480)	45	37	100	Putative tail protein	KP06_gp67	uncultured crAssphage	868	0.0518433	Uniprot
prot2	YP_009052544.1	complement(85628..86581)	317	285	99.649	Putative tail protein	KP06_gp67	uncultured crAssphage	868	0.365207	Uniprot
prot42	YP_009052545.1	complement(86574..86957)	127	127	97.638	Orf00078	orf00078 KP06_gp68	uncultured crAssphage	175	0.725714	Uniprot
prot107	YP_009052546.2	complement(87097..87336)	79	79	100	hypothetical protein KP06_gp69	#N/A	uncultured crAssphage	79	1	BLASTp
prot101	YP_009052554.1	complement(873..1172)	99	64	93.75	Putative terminase large subunit	KP06_gp77	uncultured crAssphage	751	0.131824	Uniprot
prot86	YP_009052547.1	complement(87333..87683)	116	82	98.78	Uncharacterized protein	KP06_gp70	uncultured crAssphage	177	0.655367	Uniprot
prot16	YP_009052548.1	complement(87985..88557)	190	190	98.947	Putative tail sheath protein	KP06_gp71	uncultured crAssphage	287	0.662021	Uniprot
prot95	YP_009052548.1	complement(88581..88835)	84	76	94.737	Putative tail sheath protein	KP06_gp71	uncultured crAssphage	287	0.292683	Uniprot
prot23	YP_009052549.1	complement(88865..89353)	162	161	98.758	Uncharacterized protein	KP06_gp72	uncultured crAssphage	232	0.698276	Uniprot
prot117	YP_009052549.1	complement(89319..89513)	64	61	98.361	Uncharacterized protein	KP06_gp72	uncultured crAssphage	232	0.275862	Uniprot
prot3	YP_009052550.1	complement(89537..90469)	310	302	98.013	Uncharacterized protein	KP06_gp73	uncultured crAssphage	385	0.805195	Uniprot
prot127	YP_009052551.1	complement(90743..90889)	48	48	100	Putative major capsid protein	KP06_gp74	uncultured crAssphage	490	0.0979592	Uniprot
prot4	YP_009052551.1	complement(90886..91788)	300	299	95.318	Putative major capsid protein	KP06_gp74	uncultured crAssphage	490	0.612245	Uniprot
prot40	YP_009052551.1	complement(91818..92213)	131	130	99.231	Putative major capsid protein	KP06_gp74	uncultured crAssphage	490	0.267347	Uniprot
prot38	YP_009052552.1	complement(92285..92695)	136	136	97.059	Uncharacterized protein	KP06_gp75	uncultured crAssphage	436	0.311927	Uniprot
prot105	YP_009052552.1	complement(93283..93540)	85	70	98.571	Uncharacterized protein	KP06_gp75	uncultured crAssphage	436	0.194954	Uniprot
prot5	YP_009052553.1	complement(93961..95025)	354	353	94.901	Putative portal protein	KP06_gp76	uncultured crAssphage	803	0.440847	Uniprot
prot48	YP_009052553.1	complement(94995..95393)	132	123	99.187	Putative portal protein	KP06_gp76	uncultured crAssphage	803	0.164384	Uniprot
prot6	YP_009052553.1	complement(95408..96301)	297	277	98.556	Putative portal protein	KP06_gp76	uncultured crAssphage	803	0.369863	Uniprot
prot87	YP_009052554.1	complement(97318..97605)	95	81	98.765	Putative terminase large subunit	KP06_gp77	uncultured crAssphage	751	0.126498	Uniprot
prot141	YP_009052554.1	complement(98520..98723)	67	51	94.118	Putative terminase large subunit	KP06_gp77	uncultured crAssphage	751	0.0892144	Uniprot
prot195	YP_009052554.1	complement(98792..98905)	37	24	83.333	Putative terminase large subunit	KP06_gp77	uncultured crAssphage	751	0.0492676	Uniprot
prot123	YP_009052555.2	complement(99479..99667)	62	41	85.366	hypothetical protein KP06_gp78	#N/A	uncultured crAssphage	108	0.574074	BLASTp
prot71	YP_009052556.1	complement(99913..100206)	97	97	94.845	Putative lysozyme	KP06_gp80	uncultured crAssphage	142	0.683099	Uniprot
